# Spatial immune profiling reveals lymphocyte confinement to myeloid–mesenchymal niches and heterogeneous therapeutic T-cell opportunity in pediatric ependymoma

**DOI:** 10.64898/2026.09.24.754209

**Authors:** Patrick Truong, Reza Mirzazadeh, Joakim Lundeberg, Klas Blomgren, Lola Boutin

## Abstract

Pediatric posterior fossa group A (PFA) ependymoma is an aggressive, chemo-resistant brain tumor with a poor 10-year overall survival and no therapeutic options at relapse. Although conventionally classified as immune-cold, the spatial organization and therapeutic relevance of its rare immune infiltrates remain poorly characterized. Here, we present a spatially resolved immune analysis of 14 PFA ependymoma sections using published Visium spatial transcriptomics data analyzed through a multi-stage immune-focused computational framework combining reference-guided deconvolution, functional lymphocyte state scoring, ligand–receptor inference, and αβ/γδ T cell immunotherapy opportunity scoring.

Lymphocyte-associated hotspots were identified in 6 of 14 sections and, among confidently classified hotspots, were dominated by inflammatory-associated and retention-associated transcriptional states rather than cytotoxic or exhausted programs. These hotspots were preferentially confined to myeloid- and mesenchymal-rich tumor zones with near-complete exclusion from epithelial regions; ligand–receptor analysis identified four candidate restriction axes (SPP1–CD44, FN1–integrin, collagen VI–integrin, and APP–CD74). Immunotherapy opportunity scoring revealed heterogeneous and spatially compartmentalized αβ and γδ T cell recognition landscapes across sections: αβT ligand availability and immunosuppressive tone both rose in the mesenchymal compartment, while the two components of γδ phosphoantigen-mediated recognition were spatially and transcriptionally dissociated from one another.

Together, these findings reframe PFA ependymoma not as a monolithic immune desert but as a tumor type with spatially compartmentalized, mechanistically tractable immune niches, and provide a generalizable computational strategy for mapping immune architecture and T cell therapy susceptibility in low-infiltrated pediatric CNS tumors.
