## Supplementary tableS1 for "Spatial immune profiling reveals lymphocyte confinement to myeloid–mesenchymal niches and heterogeneous therapeutic T-cell opportunity in pediatric ependymoma"

### Sheet: Feuil1
Tumor Type (full name)	Abbr.	2021 WHO Grade	Typical 5y-OS*	Aggressiveness	Classification Rationale
Low Aggressiveness
Pilocytic astrocytoma	PA	Grade 1	>95%	Low	Well-circumscribed, non-infiltrating; gross total resection typically curative; excellent long-term survival across all age groups.
Ganglioglioma	GG	Grade 1 (majority)	>90%	Low	Low-grade mixed glioneuronal tumor; favorable prognosis after resection; rare malignant transformation.
Desmoplastic infantile astrocytoma and ganglioglioma	DIA/DIG	Grade 1	>90%	Low	Superficial cortical tumor of infancy; despite large size at presentation, generally curable with resection alone.
Diffuse fibrillary astrocytoma	DFA	Grade 2	~85–95%	Low	IDH-mutant, slow-growing diffuse glioma; indolent clinical course in children with 5y-OS typically exceeding 85%.
Low-grade glioma / astrocytoma	LGG	Grade 1–2	~85–95%	Low	Broad category of WHO grade 1–2 glial tumors with favorable prognosis; BRAF-driven in most pediatric cases.
Meningioma	MNG	Grade 1 (majority)	>90%	Low	Predominantly benign meningothelial neoplasm; surgical cure achievable in most cases; rare in children.
Choroid plexus papilloma	CPP	Grade 1	>95%	Low	Benign choroid plexus epithelial tumor; gross total resection curative in the vast majority of pediatric cases.
Atypical choroid plexus papilloma	ACPP	Grade 2	~85–90%	Low	Intermediate choroid plexus tumor with increased mitotic activity; generally favorable prognosis, though higher recurrence risk than CPP.
Intermediate Aggressiveness
Pleomorphic xanthoastrocytoma	PXA	Grade 2 (WHO); Grade 3 if anaplastic	~65–80%	Intermediate	Cortical glial tumor with BRAF V600E mutation; favorable but recurrence common, especially in anaplastic variant; intermediate outcome overall.
Oligodendroglioma	ODG	Grade 2–3	~70–90%	Intermediate	IDH-mutant, 1p/19q co-deleted glioma; more common in adults; intermediate prognosis dependent on grade and treatment response.
High Aggressiveness
Ependymoma	EPN	Grade 2–3	~70–83%	High	Highly heterogeneous across molecular subgroups; PFA subgroup (predominant in children) shows poor prognosis (10y-OS ~56%) with high recurrence rates and no established salvage therapy.
Pineoblastoma	PB	Grade 4	~20–50%	High	Aggressive embryonal tumor of the pineal region; high leptomeningeal dissemination risk; poor prognosis despite intensive therapy, though 5y-OS variable by treatment era.
Choroid plexus carcinoma	CPC	Grade 3	~40–60%	High	Malignant choroid plexus tumor with high recurrence rate; TP53 mutation common; significantly worse prognosis than CPP/ACPP.
Very High Aggressiveness
High-grade glioma / astrocytoma	HGG	Grade 3–4	~10–30%	Very High	Pediatric HGG includes IDH-wildtype Grade 4 astrocytoma; median survival typically <24 months despite multimodal therapy.
Diffuse intrinsic pontine glioma	DIPG	Grade 4 (H3K27-altered DMG)	<5% (2y)	Very High	Universally fatal brainstem tumor; median OS ~11 months with radiation alone; incorporated into DMG H3K27-altered in 2021 WHO classification.
Diffuse midline glioma	DMG	Grade 4	<15%	Very High	H3K27-altered high-grade infiltrating glioma arising in midline structures; dismal prognosis with median OS 9–15 months; no curative therapy.
Atypical teratoid/rhabdoid tumor	ATRT	Grade 4	~20–35%	Very High	Highly aggressive embryonal tumor with SMARCB1/SMARCA4 loss; predominantly affects infants; 5y-OS ~20–35% with intensive therapy.
Medulloblastoma	MB	Grade 4	~60–80% (standard risk); ~40–60% (high risk)	Very High	Most common malignant pediatric brain tumor; classified as WHO Grade 4 regardless of subgroup; high-risk molecular subgroups (Group 3, SHH TP53-mutant) have poor outcomes despite intensive therapy.
Embryonal tumor with multilayered rosettes	ETMR	Grade 4	~10–20%	Very High	Rare, highly aggressive embryonal tumor with C19MC amplification; predominantly affects infants; among the worst prognoses of all pediatric CNS tumors.
