## Supplementary tableS2 for "Spatial immune profiling reveals lymphocyte confinement to myeloid–mesenchymal niches and heterogeneous therapeutic T-cell opportunity in pediatric ependymoma"

### Sheet: S2a - Zone Definitions
Table S2a. Spatial tumor region zone definitions — PFA ependymoma Visium analysis
Zone programs derived from published Visium cluster marker genes (Fu et al. 2023). Applied via AddModuleScore (Seurat); z-scored within each section; spots assigned to zone with highest z-score (threshold z ≥ 0.5).
Zone	Color (Fig. 3a)	Contributing snRNA-seq clusters	Biological description	Gene selection filters	N genes
Epithelial		TEC-A, TEC-B, TEC-C, TEC-D, UEC-A, CEC	Tumor ependymal cells (TEC) and undifferentiated ependymal cells (UEC-A); ciliated epithelial-like phenotype representing core neoplastic ependymal population.	Δpct ≥ 0.15; top 100 genes/cluster by score (avg_log2FC × Δpct); union across contributing clusters.	Variable*
Mesenchymal		MEC-A, MEC-B, MEC-C, MEC-D, UEC-B	Mesenchymal-like ependymal cells (MEC) and UEC-B; associated with ECM remodeling, hypoxia, and stress programs.	Δpct ≥ 0.15; top 100 genes/cluster; union across contributing clusters.	306
Vascular		VE (vascular endothelial)	Vascular endothelial cells. Gene set restricted to intersection with 22 curated endothelial markers (see S2b) to avoid non-endothelial contamination.	Δpct ≥ 0.15; pct.1 ≥ 0.20; avg_log2FC ≥ 0.40; pct.2 ≤ 0.30; intersect with curated endothelial list.	≤22†
Myeloid		classic-M, hypoxia-M, chemokine-M	Tumor-associated myeloid cells in three transcriptional states: classically activated (classic-M), hypoxia-associated (hypoxia-M), and chemokine-enriched (chemokine-M).	Δpct ≥ 0.15; top 100 genes/cluster; union across contributing clusters.	182
Uncertain		—	Spots where no zone program reached z ≥ 0.5 threshold after within-section z-scoring. Excluded from enrichment and permutation analyses.	Default label when max z-score < 0.5 across all four zone programs.	—
* Epithelial gene set size varies after intersection with the Visium gene space; available in source code on request. † Vascular gene set ≤ 22 (upper bound = curated endothelial marker list size); exact size depends on intersection with VE cluster markers.

### Sheet: S2b - Vascular Markers
Table S2b. Vascular zone: curated endothelial marker gene list (n = 22)
Vascular zone gene set was restricted to the intersection of VE cluster marker genes with this curated list. Sources: Nolan et al. 2013; He et al. 2018; Kalucka et al. 2020 (CNS vascular endothelium).
#	Gene symbol	Common alias / protein name	Biological function and rationale for inclusion
1	PECAM1	CD31	Endothelial cell adhesion molecule; platelet-endothelial junction marker
2	VWF	—	Von Willebrand factor; Weibel-Palade body marker; endothelial identity
3	KDR	VEGFR2	VEGF receptor 2; primary angiogenesis signaling receptor
4	FLT1	VEGFR1	VEGF receptor 1; decoy receptor for VEGF-A; vascular homeostasis
5	TEK	TIE2	Angiopoietin receptor; vascular remodeling and stabilization
6	ENG	CD105	Endoglin; TGF-β co-receptor; angiogenesis regulation
7	EMCN	Endomucin	Endothelial mucin; anti-adhesive glycoprotein; venous endothelium
8	RAMP2	—	Receptor activity-modifying protein 2; endothelial homeostasis and survival
9	PLVAP	PV-1	Plasmalemma vesicle-associated protein; fenestrated endothelium marker
10	CD34	—	Sialomucin; hematopoietic and endothelial progenitor marker
11	ESAM	—	Endothelial cell-selective adhesion molecule; tight junction regulation
12	ROBO4	—	Roundabout guidance receptor 4; vascular integrity and barrier function
13	PGF	PlGF	Placental growth factor; angiogenesis via FLT1 signaling
14	KLF2	—	Krüppel-like factor 2; shear stress-responsive endothelial transcription factor
15	KLF4	—	Krüppel-like factor 4; endothelial quiescence and anti-inflammatory state
16	CLEC14A	—	C-type lectin domain protein; tumor angiogenesis marker; tip cell
17	FABP4	—	Fatty acid-binding protein 4; tip cell and adipogenic endothelium marker
18	MCAM	CD146	Melanoma cell adhesion molecule; pericyte and endothelial junction marker
19	SOX17	—	SRY-box 17; arterial endothelial specification transcription factor
20	EDNRB	ETBR	Endothelin receptor B; venous and lymphatic endothelium
21	ADGRL4	ELTD1	Adhesion G protein-coupled receptor L4; angiogenesis regulator
22	PROM1	CD133	Prominin-1; endothelial progenitor and tip cell marker

### Sheet: S2c - Meso-Myeloid Shared Genes
Table S2c. Mesenchymal–Myeloid shared inflammatory core gene set (n = 91)
Genes present in both Mesenchymal (n=306) and Myeloid (n=182) zone-defining signatures. Jaccard index = 0.23 (29.7% of Mesenchymal; 50.0% of Myeloid). CCL5 and IL32 are also shared with the Lymphocyte signature.
#	Gene symbol	Functional category	Biological role / relevance to myeloid–mesenchymal niche
1	ADM	Hypoxia / stress	Adrenomedullin; hypoxia-induced vasodilator and survival factor
2	ALOX5AP	Inflammatory lipid	Arachidonate 5-lipoxygenase activating protein; leukotriene synthesis
3	AMIGO2	Adhesion / survival	Amphoterin-induced gene and ORF 2; cell survival signaling
4	ANGPTL4	Hypoxia / metabolism	Angiopoietin-like 4; hypoxia-induced lipid metabolism regulator
5	ATF3	Stress response / TF	Activating transcription factor 3; stress-induced transcription
6	BHLHE40	Stress response / TF	Basic helix-loop-helix family member e40; hypoxia and circadian regulation
7	BIRC3	NF-κB / survival	Baculoviral IAP repeat containing 3; NF-κB target, anti-apoptotic
8	C11ORF96	Stress response	Chromosome 11 open reading frame 96; inflammation-associated
9	C15ORF48	Stress response	Chromosome 15 open reading frame 48; mitochondrial/stress function
10	C3	Complement	Complement component 3; innate immune opsonization
11	CA12	Hypoxia / pH	Carbonic anhydrase 12; hypoxia-inducible pH regulation
12	CAV1	ECM / signaling	Caveolin-1; lipid raft scaffold; mechanosensing and ECM interaction
13	CCL2	Chemokine	MCP-1; monocyte/macrophage recruitment
14	CCL20	Chemokine	CCR6 ligand; dendritic cell and T cell recruitment
15	CCL4L2	Chemokine	MIP-1β variant; CCR5 ligand; T cell and monocyte chemoattractant
16	CCL5	Cytokine / lymphocyte	RANTES; SHARED with Lymphocyte signature; T cell recruitment
17	CEBPD	NF-κB / TF	CCAAT/enhancer binding protein delta; acute phase response TF
18	CFB	Complement	Complement factor B; alternative pathway activation
19	CHI3L1	ECM / inflammation	YKL-40; chitinase-like protein; macrophage activation marker
20	CHI3L2	ECM / inflammation	YKL-39; chitinase-like protein; inflammation
21	CP	Iron metabolism	Ceruloplasmin; iron oxidase; acute phase reactant
22	CSF3	Cytokine	G-CSF; granulocyte colony-stimulating factor; neutrophil mobilization
23	CX3CL1	Chemokine	Fractalkine; CX3CR1 ligand; monocyte/NK cell recruitment
24	CXCL1	Chemokine	GRO-α; CXCR2 ligand; neutrophil and myeloid recruitment
25	CXCL2	Chemokine	GRO-β; CXCR2 ligand; neutrophil chemoattractant
26	CXCL3	Chemokine	GRO-γ; CXCR2 ligand; myeloid cell recruitment
27	CXCL5	Chemokine	ENA-78; CXCR2 ligand; neutrophil recruitment
28	CXCL6	Chemokine	GCP-2; CXCR1/2 ligand; granulocyte chemoattractant
29	CXCL8	Chemokine	IL-8; CXCR1/2 ligand; major pro-inflammatory chemoattractant
30	DUSP1	Stress response	Dual specificity phosphatase 1; MAPK pathway negative regulator
31	EGR1	Stress response / TF	Early growth response 1; immediate-early gene; hypoxia/stress
32	EGR2	Myeloid differentiation	Early growth response 2; macrophage differentiation and activation
33	FOS	AP-1 / stress TF	FBJ murine osteosarcoma viral oncogene homolog; AP-1 component
34	FOSB	AP-1 / stress TF	FosB proto-oncogene; AP-1 transcription factor family
35	FOSL2	AP-1 / stress TF	Fra-2; AP-1 component; macrophage activation
36	FSTL3	BMP antagonist	Follistatin-like 3; BMP signaling antagonist; inflammatory context
37	GADD45A	DNA damage / stress	Growth arrest and DNA damage inducible alpha; stress sensor
38	GADD45B	DNA damage / stress	Growth arrest and DNA damage inducible beta; NF-κB target
39	GAL	Neuropeptide	Galanin; neuropeptide with immunomodulatory functions
40	GBP1	Interferon response	Guanylate binding protein 1; ISG; innate immune activation
41	GBP2	Interferon response	Guanylate binding protein 2; ISG; innate immune defense
42	GLRX	Redox / oxidative stress	Glutaredoxin; thiol-disulfide oxidoreductase; oxidative stress
43	HILPDA	Hypoxia / lipid	Hypoxia inducible lipid droplet associated; HIF-1 target
44	HLA-DMA	MHC-II antigen presentation	MHC class II DM alpha; peptide loading chaperone
45	HLA-DPA1	MHC-II antigen presentation	MHC class II DP alpha 1; antigen presentation
46	HLA-DPB1	MHC-II antigen presentation	MHC class II DP beta 1; antigen presentation
47	HLA-DQB1	MHC-II antigen presentation	MHC class II DQ beta 1; antigen presentation
48	HLA-DRB1	MHC-II antigen presentation	MHC class II DR beta 1; primary antigen presentation molecule
49	HMGA1	Chromatin / stress	High mobility group AT-hook 1; chromatin remodeling; NF-κB co-activator
50	ICAM1	Adhesion / lymphocyte trafficking	CD54; ICAM-1; T cell adhesion molecule; LFA-1 ligand
51	IER2	Immediate-early response	Immediate early response 2; stress-induced gene
52	IER3	NF-κB / survival	Immediate early response 3; NF-κB target; anti-apoptotic
53	IL32	Cytokine / lymphocyte	Interleukin-32; SHARED with Lymphocyte signature; pro-inflammatory cytokine
54	IRF1	Interferon response / TF	Interferon regulatory factor 1; ISG transactivator
55	ITGA5	ECM / integrin	Integrin alpha-5; fibronectin receptor; ECM adhesion
56	JUN	AP-1 / stress TF	c-Jun proto-oncogene; AP-1 core component
57	JUNB	AP-1 / stress TF	JunB proto-oncogene; AP-1; inflammation
58	MAFF	Stress response / TF	MAF bZIP transcription factor F; oxidative stress defense
59	MMP7	ECM remodeling	Matrix metalloproteinase 7; ECM degradation; invasion
60	NAMPT	Metabolism / DAMP	Nicotinamide phosphoribosyltransferase; NAD biosynthesis; extracellular DAMP
61	NEAT1	lncRNA / nuclear	Nuclear paraspeckle assembly transcript 1; innate immune lncRNA
62	NFKBIA	NF-κB	IκBα; NF-κB inhibitor alpha; NF-κB pathway regulator
63	NNMT	Metabolism	Nicotinamide N-methyltransferase; one-carbon metabolism; immunosuppression
64	NR4A1	Nuclear receptor / TF	Nur77; nuclear receptor; macrophage anti-inflammatory program
65	PI3	Protease inhibitor	Peptidase inhibitor 3; elafin; anti-inflammatory serine protease inhibitor
66	PIM1	Kinase / survival	Pim-1 proto-oncogene; JAK-STAT target; cell survival
67	PLIN2	Lipid droplet / hypoxia	Perilipin 2; lipid droplet coat protein; HIF-1 regulated
68	PTGS2	Inflammatory lipid	COX-2; prostaglandin synthesis; NF-κB target; immunosuppression
69	PTX3	Innate immunity	Pentraxin 3; long pentraxin; complement activation; innate immune
70	RND3	Cytoskeleton / ECM	Rho family GTPase 3; RhoE; cytoskeletal remodeling
71	S100A8	DAMP / myeloid	Calgranulin A; DAMP; MRP8; myeloid activation marker
72	S100A9	DAMP / myeloid	Calgranulin B; DAMP; MRP14; myeloid activation; MDSC marker
73	SAA1	Acute phase / inflammation	Serum amyloid A1; major acute phase reactant
74	SERPINA1	Protease inhibitor	Alpha-1 antitrypsin; serine protease inhibitor; acute phase protein
75	SERPINE1	ECM / coagulation	PAI-1; plasminogen activator inhibitor 1; ECM and fibrinolysis
76	SLC16A3	Metabolism / hypoxia	MCT4; lactate transporter; Warburg effect; HIF-1 target
77	SLC2A3	Metabolism / hypoxia	GLUT3; glucose transporter 3; hypoxia-induced
78	SLC39A14	Metal transport	ZIP14; zinc transporter; inflammation-induced
79	SOCS3	JAK-STAT / feedback	Suppressor of cytokine signaling 3; JAK-STAT negative regulator
80	SOD2	Oxidative stress	Manganese superoxide dismutase; mitochondrial ROS defense
81	SPP1	ECM / ligand-receptor	Osteopontin; SPP1-CD44/integrin axis; myeloid immunosuppression
82	SRGN	ECM / myeloid	Serglycin; proteoglycan; myeloid granule component
83	TAGLN	Cytoskeleton / ECM	Transgelin; SM22α; actin-binding; mesenchymal/myofibroblast marker
84	TGM2	ECM remodeling	Transglutaminase 2; ECM crosslinking; integrin signaling
85	TIMP1	ECM remodeling	TIMP metallopeptidase inhibitor 1; MMP inhibitor; ECM homeostasis
86	TNFAIP2	NF-κB / inflammation	TNF-alpha induced protein 2; NF-κB target; exocytosis regulator
87	TNFAIP3	NF-κB / feedback	A20; ubiquitin-editing enzyme; NF-κB negative feedback
88	UPP1	Metabolism	Uridine phosphorylase 1; pyrimidine catabolism; hypoxia-related
89	VCAM1	Adhesion / lymphocyte trafficking	CD106; VCAM-1; VLA-4 ligand; leukocyte adhesion and transmigration
90	VEGFA	Angiogenesis	VEGF-A; primary angiogenic factor; hypoxia / HIF-1 target
91	ZFP36	mRNA stability / stress	Tristetraprolin; AU-rich element binding; mRNA decay regulator
Gene symbols in red (CCL5, IL32) are shared across all three signatures (Mesenchymal, Myeloid, and Lymphocyte). Abbreviations: TF = transcription factor; DAMP = damage-associated molecular pattern; ISG = interferon-stimulated gene; MMP = matrix metalloproteinase; ECM = extracellular matrix; AP-1 = activator protein 1; MDSC = myeloid-derived suppressor cell.

### Sheet: S2d - Signature Overlap QC
Table S2d. Gene signature overlap and transcriptional independence QC
Pairwise Jaccard indices between zone-defining gene signatures used for spatial NNLS deconvolution and permutation-based neighbourhood analysis. Jaccard index = |A ∩ B| / |A ∪ B|. The near-zero Jaccard indices between the Lymphocyte NNLS program and both the Mesenchymal (J = 0.006) and Myeloid (J = 0.005) signatures confirm transcriptional independence of the lymphocyte deconvolution score from t…
Comparison	Signature A	n genes A	Signature B	n genes B	Shared genes (n)	Jaccard index	Shared gene symbols
Mesenchymal × Myeloid	Mesenchymal	306	Myeloid	182	91	0.229	See Table S2c (n = 91 genes)
Mesenchymal × Lymphocyte	Mesenchymal	306	Lymphocyte	200	3	0.006	CCL5, IFITM1, IL32
Myeloid × Lymphocyte	Myeloid	182	Lymphocyte	200	2	0.005	CCL5, IL32
↑ Meso × Myeloid Jaccard = 0.229: substantial overlap expected — both programs co-exist in the immunosuppressive tumor niche (see S2c for biological annotations of shared genes). ↓ Lymphocyte Jaccard ≤ 0.006 vs. both zone programs: confirms transcriptional independence of NNLS Lymphocyte scores from zone-defining gene sets used in Fig. 3.
